# Conformational buffering underlies functional selection in intrinsically disordered protein regions

**DOI:** 10.1101/2021.05.14.444182

**Authors:** Nicolas S. Gonzalez-Foutel, Wade M. Borcherds, Juliana Glavina, Susana Barrera-Vilarmau, Amin Sagar, Alejandro Estaña, Amelie Barozet, Gregorio Fernandez-Ballester, Clara Blanes-Mira, Ignacio E Sánchez, Gonzalo de Prat-Gay, Juan Cortés, Pau Bernadó, Rohit V. Pappu, Alex S. Holehouse, Gary W. Daughdrill, Lucía B. Chemes

## Abstract

Many disordered proteins conserve essential functions in the face of extensive sequence variation. This makes it challenging to identify the forces responsible for functional selection. Viruses are robust model systems to investigate functional selection and they take advantage of protein disorder to acquire novel traits. Here, we combine structural and computational biophysics with evolutionary analysis to determine the molecular basis for functional selection in the intrinsically disordered adenovirus early gene 1A (E1A) protein. E1A competes with host factors to bind the retinoblastoma (Rb) protein, triggering early S-phase entry and disrupting normal cellular proliferation. We show that the ability to outcompete host factors depends on the picomolar binding affinity of E1A for Rb, which is driven by two binding motifs tethered by a hypervariable disordered linker. Binding affinity is determined by the spatial dimensions of the linker, which constrain the relative position of the two binding motifs. Despite substantial sequence variation across evolution, the linker dimensions are finely optimized through compensatory changes in amino acid sequence and sequence length, leading to conserved linker dimensions and maximal affinity. We refer to the mechanism that conserves spatial dimensions despite large-scale variations in sequence as conformational buffering. Conformational buffering explains how variable disordered proteins encode functions and could be a general mechanism for functional selection within disordered protein regions.
