## EXTENDED AND SUPPLEMENTAL DATA for "Conformational buffering underlies functional selection in intrinsically disordered protein regions": 04 SOURCE DATA 1_FOUTEL_Table of All-Atom Simulations parameters.xlsx

### Sheet: Sheet1
		Name	Num. res	End-to-end (Å) [simulation]	End-to-end (Å) [Gaussian chain]	Normalized end-to-end distance	Mean helicity	Mean Hydropathy	FCR	NCPR	Fraction (A/I/L/VM/Y/F/W)	Number (A/I/L/VM/Y/F/W)	Fraction (S/G/Q/N/T/H)	Number (S/G/Q/N/T/H)	Fraction (Y/F/W)	Number (Y/F/W)	Fraction (E/D/R/K/P)	Number (E/D/R/K/P)	Fraction hydrophobic motifs (1)	Number of hydrophobic motifs (1)	Fraction (E/D)	Number (E/D)	Fraction (R/K)	Number (R/K)
	Used in statistical analysis	CA_CAdV1_linker	56	49.72	41.8	1.18947	0.031318	4.0482	0.1964	-0.1607	0.2679	15	0.3571	20	0.0536	3	0.3393	19	0.1071	6	0.1786	10	0.1429	8
		HA_HAdV31_linker	58	56.058	42.8	1.30977	0.034841	4.5414	0.2241	-0.2241	0.3793	22	0.2241	13	0.0517	3	0.3448	20	0.1724	10	0.2241	13	0.1207	7
		HC_SAdV34_linker	67	56.138	46.55	1.20597	0.096758	4.103	0.209	-0.1493	0.3134	21	0.2687	18	0.0299	2	0.403	27	0.1493	10	0.1791	12	0.194	13
		HE_SAdV22_linker	61	52.703	43.7	1.20602	0.0096188	3.5213	0.3443	-0.1803	0.2787	17	0.2951	18	0.0164	1	0.4262	26	0.082	5	0.2623	16	0.082	5
		HG_HAdV52_linker	41	46.467	36.15	1.28539	0.029588	3.3439	0.3659	-0.2683	0.2439	10	0.2683	11	0.0488	2	0.4634	19	0.0732	3	0.3171	13	0.0976	4
		SA_SAdV20_linker	53	51.676	41.2	1.25427	0.016959	4.1472	0.2264	-0.2264	0.3396	18	0.2642	14	0.0377	2	0.3962	21	0.1509	8	0.2264	12	0.1698	9
		CA_CAdV2_linker	57	60.186	42.65	1.41116	0.012565	4.1123	0.1754	-0.1754	0.2456	14	0.386	22	0.0351	2	0.3333	19	0.0702	4	0.1754	10	0.1579	9
		HB_HAdV11_linker	62	52.369	43.9	1.19292	0.022327	4.2855	0.2742	-0.2097	0.3387	21	0.3065	19	0.0484	3	0.3387	21	0.1774	11	0.2419	15	0.0645	4
		HC_SAdV43_linker	61	41.6	44.1	0.943311	0.066685	4.5967	0.1967	-0.1967	0.4262	26	0.1967	12	0.0656	4	0.377	23	0.1475	9	0.1967	12	0.1803	11
		HE_SAdV25_linker	60	53.608	43.55	1.23095	0.054019	3.5517	0.3667	-0.2	0.2833	17	0.2667	16	0.0333	2	0.45	27	0.0833	5	0.2833	17	0.0833	5
		HG_SAdV7_linker	54	51.898	41.25	1.25813	0.0095527	3.9741	0.2963	-0.2963	0.3519	19	0.2593	14	0.037	2	0.3889	21	0.1667	9	0.2963	16	0.0926	5
		SA_SAdV3_linker	52	47.84	40.925	1.16897	0.054532	4.0269	0.2308	-0.2308	0.3462	18	0.3077	16	0.0577	3	0.3462	18	0.1154	6	0.2308	12	0.1154	6
		BtA_BtAdV3_linker	50	45.99	39.8	1.15553	0.068478	4.278	0.22	-0.22	0.3	15	0.3	15	0.02	1	0.36	18	0.14	7	0.22	11	0.14	7
		EA_EAdV1_linker	68	68.209	46.25	1.47479	0.048687	3.9574	0.2353	-0.2353	0.3235	22	0.3529	24	0.0147	1	0.3235	22	0.0882	6	0.2353	16	0.0882	6
		HB_SAdV27_linker	62	57.06	44	1.29682	0.032403	4.1855	0.2742	-0.2097	0.3387	21	0.2903	18	0.0323	2	0.371	23	0.129	8	0.2419	15	0.0968	6
		HD_HAdV10_linker	52	54.976	40.55	1.35576	0.029124	3.9346	0.3077	-0.3077	0.3462	18	0.2308	12	0.0192	1	0.4231	22	0.0962	5	0.3077	16	0.1154	6
		HF_HAdV40_linker	48	59.147	39.1	1.51271	0.017674	4.0563	0.3333	-0.2917	0.3542	17	0.2708	13	0.0417	2	0.375	18	0.125	6	0.3125	15	0.0417	2
		SB_SAdV49_linker	59	66.446	43.05	1.54346	0.0080347	4.0814	0.2881	-0.2881	0.3559	21	0.2034	12	0.0678	4	0.4407	26	0.1695	10	0.2881	17	0.1525	9
		BtB_BtAdV2_linker	57	45.6	41.75	1.09222	0.028697	4.4193	0.1754	-0.1754	0.2807	16	0.3158	18	0.0351	2	0.3333	19	0.0877	5	0.1754	10	0.1579	9
		HA_HAdV18_linker	75	61.781	48.8	1.266	0.039551	4.628	0.2133	-0.1867	0.4	30	0.2267	17	0.04	3	0.3467	26	0.2133	16	0.2	15	0.1333	10
		HC_HAdV5_linker	71	44.256	47.4	0.933671	0.029645	4.1676	0.1972	-0.1408	0.3521	25	0.2535	18	0.0282	2	0.3944	28	0.1127	8	0.169	12	0.1972	14
		HD_HAdV19_linker	54	56.828	41.6	1.36606	0.013148	4.137	0.2963	-0.2963	0.3704	20	0.2037	11	0.0185	1	0.4259	23	0.1296	7	0.2963	16	0.1296	7
		HF_HAdV41_linker	49	50.517	39.15	1.29034	0.028839	3.8531	0.3061	-0.3061	0.3265	16	0.3265	16	0.0408	2	0.3469	17	0.0816	4	0.3061	15	0.0408	2
		SF_SAdV18_linker	48	50.322	38.9	1.29362	0.03339	4.075	0.2708	-0.2708	0.3333	16	0.3333	16	0.0417	2	0.3333	16	0.1042	5	0.2708	13	0.0625	3
	Not used	BA_BAdV1_linker	28	37.415	29.75	1.25765	0.015367	4.1393	0.3571	-0.3571	0.3929	11	0.1786	5	0.0714	2	0.4286	12	0.1429	4	0.3571	10	0.0714	2
		OA_BAdV2_linker	27	35.399	29.4	1.20405	0.0064165	3.8667	0.2963	-0.2963	0.4074	11	0.1481	4	0.1111	3	0.4444	12	0.1111	3	0.2963	8	0.1481	4
		PC_PAdV5_linker	28	25.926	29.65	0.874401	0.016714	3.9357	0.25	-0.25	0.3571	10	0.3214	9	0.1071	3	0.3214	9	0.1071	3	0.25	7	0.0714	2
	*1 Hydrophobic motifs defined as 7-residue stretches where 25% of more of the residues are hydrophobic
