## EXTENDED AND SUPPLEMENTAL DATA for "Conformational buffering underlies functional selection in intrinsically disordered protein regions": 05 SOURCE DATA 2_FOUTEL_Table of E1A sequences and predicted Ceff and binding affinities.xlsx

### Sheet: Sheet 1 Sequences
	Type	Host Common Name	Host Order	Linker length	E2F	KD,E2F	ΔGE2F	LxCxE	KD,LxCxE	ΔGLxCxE	Lp WLC	Ceff (Lp WLC) M	ΔGCeff	KD,E1A (Lp WLC)	ΔGE1A	Lp Sim	Lp GC	Ceff (Lp Sim) M	KD,E1A (Lp Sim)	Ceff (Lp GC) M	KD,E1A (Lp GC)	Optimal linker length
*	HG_HAdV52	Human	Primates	41	PPSLHDLFDV	3.135e-07	-8.72	DLKCYEECL	1.961e-08	-10.333	3	0.0003868	4.575	1.589e-11	-14.478	6.93	4.19	0.00109	5.64e-12	0.000748	8.22e-12	43.17
	HG_SAdV1	Crab eating macaque	Primates	41	PPSLHDLFDV	3.135e-07	-8.72	DLKCYEECL	1.961e-08	-10.333	3	0.0003868	4.575	1.589e-11	-14.478	-	-	-	-	-	-	-
*	HF_HAdV40	Human	Primates	48	EMSLHDLFDV	3.358e-07	-8.68	DLKCYEDGL	1.769e-08	-10.393	3	0.0005543	4.366	1.072e-11	-14.707	9.59	4.19	0.000984	6.04e-12	0.00089	6.68e-12	29.44
*	SF_SAdV18	African green monkey	Primates	48	EVSLHDLFDV	5.053e-07	-8.442	DLKCYEEGF	9.418e-09	-10.76	3	0.0005543	4.366	8.586e-12	-14.836	6.94	4.15	0.00108	4.4e-12	0.000881	5.4e-12	43.11
*	HF_HAdV41	Human	Primates	49	EISLHNLFDV	4.091e-07	-8.565	DLKCYEEGL	1.5e-08	-10.489	3	0.0005764	4.343	1.065e-11	-14.711	6.85	4.12	0.00108	5.68e-12	0.000891	6.89e-12	43.74
*	BtA_BtAdV3	Rickett’s big-footed bat	Chiroptera	50	PPSLLDLFDV	8.46e-07	-8.142	MLQCLEDMA	1.394e-07	-9.191	3	0.0005979	4.322	1.972e-10	-13.011	5.57	4.17	0.00106	1.11e-10	0.000916	1.29e-10	54.84
*	HD_HAdV10	Human	Primates	52	GPTLQDLYDL	9.16e-06	-6.755	DLRCYEEGF	1.337e-08	-10.556	3	0.0006392	4.283	1.916e-10	-13.028	7.65	4.16	0.00104	1.18e-10	0.000941	1.3e-10	38.59
	HD_HAdV26	Human	Primates	52	GPTLQDLYDL	9.16e-06	-6.755	DLRCYEEGF	1.337e-08	-10.556	3	0.0006392	4.283	1.916e-10	-13.028	-	-	-	-	-	-	-
	HD_HAdV27	Human	Primates	52	GPTLQDLYDL	9.16e-06	-6.755	DLRCYEEGF	1.337e-08	-10.556	3	0.0006392	4.283	1.916e-10	-13.028	-	-	-	-	-	-	-
	HD_HAdV29	Human	Primates	52	GPTLQDLYDL	9.16e-06	-6.755	DLRCYEEGF	1.337e-08	-10.556	3	0.0006392	4.283	1.916e-10	-13.028	-	-	-	-	-	-	-
	HD_HAdV32	Human	Primates	52	GPTLQDLYDL	9.16e-06	-6.755	DLRCYEEGF	1.337e-08	-10.556	3	0.0006392	4.283	1.916e-10	-13.028	-	-	-	-	-	-	-
	HD_HAdV56	Human	Primates	52	GPTLQDLYDL	9.16e-06	-6.755	DLRCYEEGF	1.337e-08	-10.556	3	0.0006392	4.283	1.916e-10	-13.028	-	-	-	-	-	-	-
	HD_HAdV9	Human	Primates	52	GPTLQDLYDL	9.16e-06	-6.755	DLRCYEEGF	1.337e-08	-10.556	3	0.0006392	4.283	1.916e-10	-13.028	-	-	-	-	-	-	-
*	SA_SAdV3	Rhesus macaque	Primates	52	DFSLHDLYDI	1.225e-07	-9.267	DLACYETMP	1.876e-07	-9.018	3	0.0006392	4.283	3.596e-11	-14.002	5.79	4.24	0.00107	2.14e-11	0.000954	2.41e-11	52.6
	SA_SAdV48	Crab eating macaque	Primates	52	DFSLHDLYDI	1.225e-07	-9.267	DLACYETMP	1.876e-07	-9.018	3	0.0006392	4.283	3.596e-11	-14.002	-	-	-	-	-	-	-
	SA_SAdV6	Rhesus macaque	Primates	52	DFSLHDLYDI	1.225e-07	-9.267	DLACYETMP	1.876e-07	-9.018	3	0.0006392	4.283	3.596e-11	-14.002	-	-	-	-	-	-	-
*	SA_SAdV20	Vervet monkey	Primates	53	DFSLHDLYDI	1.225e-07	-9.267	DLKCYENMP	3.831e-08	-9.943	3	0.000659	4.265	7.123e-12	-14.945	6.63	4.21	0.00107	4.4e-12	0.000962	4.88e-12	45.36
	HD_HAdV13	Human	Primates	54	GPTLQDLYDL	9.16e-06	-6.755	DLRCYEEGF	1.337e-08	-10.556	3	0.0006782	4.248	1.806e-10	-13.063	-	-	-	-	-	-	-
	HD_HAdV15	Human	Primates	54	GPTLQDLYDL	9.16e-06	-6.755	DLRCYEEGF	1.337e-08	-10.556	3	0.0006782	4.248	1.806e-10	-13.063	-	-	-	-	-	-	-
	HD_HAdV17	Human	Primates	54	GPTLQDLYDL	9.16e-06	-6.755	DLRCYEEGF	1.337e-08	-10.556	3	0.0006782	4.248	1.806e-10	-13.063	-	-	-	-	-	-	-
*	HD_HAdV19	Human	Primates	54	GPTLQDLYDL	9.16e-06	-6.755	DLRCYEEGF	1.337e-08	-10.556	3	0.0006782	4.248	1.806e-10	-13.063	7.87	4.22	0.00101	1.21e-10	0.000973	1.26e-10	37.35
	HD_HAdV20	Human	Primates	54	GPTLQDLYDL	9.16e-06	-6.755	DLRCYEEGF	1.337e-08	-10.556	3	0.0006782	4.248	1.806e-10	-13.063	-	-	-	-	-	-	-
	HD_HAdV22	Human	Primates	54	GPTLQDLYDL	9.16e-06	-6.755	DLRCYEEGF	1.337e-08	-10.556	3	0.0006782	4.248	1.806e-10	-13.063	-	-	-	-	-	-	-
	HD_HAdV23	Human	Primates	54	GPTLQDLYDL	9.16e-06	-6.755	DLRCYEEGF	1.337e-08	-10.556	3	0.0006782	4.248	1.806e-10	-13.063	-	-	-	-	-	-	-
	HD_HAdV24	Human	Primates	54	GPTLQDLYDL	9.16e-06	-6.755	DLRCYEEGF	1.337e-08	-10.556	3	0.0006782	4.248	1.806e-10	-13.063	-	-	-	-	-	-	-
	HD_HAdV25	Human	Primates	54	GPTLQDLYDL	9.16e-06	-6.755	DLRCYEEGF	1.337e-08	-10.556	3	0.0006782	4.248	1.806e-10	-13.063	-	-	-	-	-	-	-
	HD_HAdV28	Human	Primates	54	GPTLQDLYDL	9.16e-06	-6.755	DLRCYEEGF	1.337e-08	-10.556	3	0.0006782	4.248	1.806e-10	-13.063	-	-	-	-	-	-	-
	HD_HAdV30	Human	Primates	54	GPTLQDLYDL	9.16e-06	-6.755	DLRCYEEGF	1.337e-08	-10.556	3	0.0006782	4.248	1.806e-10	-13.063	-	-	-	-	-	-	-
	HD_HAdV33	Human	Primates	54	GPTLQDLYDL	9.16e-06	-6.755	DLRCYEEGF	1.337e-08	-10.556	3	0.0006782	4.248	1.806e-10	-13.063	-	-	-	-	-	-	-
	HD_HAdV36	Human	Primates	54	GPTLQDLYDL	9.16e-06	-6.755	DLRCYEEGF	1.337e-08	-10.556	3	0.0006782	4.248	1.806e-10	-13.063	-	-	-	-	-	-	-
	HD_HAdV37	Human	Primates	54	GPTLQDLYDL	9.16e-06	-6.755	DLRCYEEGF	1.337e-08	-10.556	3	0.0006782	4.248	1.806e-10	-13.063	-	-	-	-	-	-	-
	HD_HAdV38	Human	Primates	54	GPTLQDLYDL	9.16e-06	-6.755	DLRCYEEGF	1.337e-08	-10.556	3	0.0006782	4.248	1.806e-10	-13.063	-	-	-	-	-	-	-
	HD_HAdV39	Human	Primates	54	GPTLQDLYDL	9.16e-06	-6.755	DLRCYEEGF	1.337e-08	-10.556	3	0.0006782	4.248	1.806e-10	-13.063	-	-	-	-	-	-	-
	HD_HAdV42	Human	Primates	54	GPTLQDLYDL	9.16e-06	-6.755	DLRCYEEGF	1.337e-08	-10.556	3	0.0006782	4.248	1.806e-10	-13.063	-	-	-	-	-	-	-
	HD_HAdV43	Human	Primates	54	GPTLQDLYDL	9.16e-06	-6.755	DLRCYEEGF	1.337e-08	-10.556	3	0.0006782	4.248	1.806e-10	-13.063	-	-	-	-	-	-	-
	HD_HAdV44	Human	Primates	54	GPTLQDLYDL	9.16e-06	-6.755	DLRCYEEGF	1.337e-08	-10.556	3	0.0006782	4.248	1.806e-10	-13.063	-	-	-	-	-	-	-
	HD_HAdV45	Human	Primates	54	GPTLQDLYDL	9.16e-06	-6.755	DLRCYEEGF	1.337e-08	-10.556	3	0.0006782	4.248	1.806e-10	-13.063	-	-	-	-	-	-	-
	HD_HAdV47	Human	Primates	54	GPTLQDLYDL	9.16e-06	-6.755	DLRCYEEGF	1.337e-08	-10.556	3	0.0006782	4.248	1.806e-10	-13.063	-	-	-	-	-	-	-
	HD_HAdV48	Human	Primates	54	GPTLQDLYDL	9.16e-06	-6.755	DLRCYEEGF	1.337e-08	-10.556	3	0.0006782	4.248	1.806e-10	-13.063	-	-	-	-	-	-	-
	HD_HAdV49	Human	Primates	54	GPTLQDLYDL	9.16e-06	-6.755	DLRCYEEGF	1.337e-08	-10.556	3	0.0006782	4.248	1.806e-10	-13.063	-	-	-	-	-	-	-
	HD_HAdV51	Human	Primates	54	GPTLQDLYDL	9.16e-06	-6.755	DLRCYEEGF	1.337e-08	-10.556	3	0.0006782	4.248	1.806e-10	-13.063	-	-	-	-	-	-	-
	HD_HAdV53	Human	Primates	54	GPTLQDLYDL	9.16e-06	-6.755	DLRCYEEGF	1.337e-08	-10.556	3	0.0006782	4.248	1.806e-10	-13.063	-	-	-	-	-	-	-
	HD_HAdV54	Human	Primates	54	GPTLQDLYDL	9.16e-06	-6.755	DLRCYEEGF	1.337e-08	-10.556	3	0.0006782	4.248	1.806e-10	-13.063	-	-	-	-	-	-	-
	HD_HAdV58	Human	Primates	54	GPTLQDLYDL	9.16e-06	-6.755	DLRCYEEGF	1.337e-08	-10.556	3	0.0006782	4.248	1.806e-10	-13.063	-	-	-	-	-	-	-
	HD_HAdV59	Human	Primates	54	GPTLQDLYDL	9.16e-06	-6.755	DLRCYEEGF	1.337e-08	-10.556	3	0.0006782	4.248	1.806e-10	-13.063	-	-	-	-	-	-	-
	HD_HAdV60	Human	Primates	54	GPTLQDLYDL	9.16e-06	-6.755	DLRCYEEGF	1.337e-08	-10.556	3	0.0006782	4.248	1.806e-10	-13.063	-	-	-	-	-	-	-
	HD_HAdV62	Human	Primates	54	GPTLQDLYDL	9.16e-06	-6.755	DLRCYEEGF	1.337e-08	-10.556	3	0.0006782	4.248	1.806e-10	-13.063	-	-	-	-	-	-	-
	HD_HAdV63	Human	Primates	54	GPTLQDLYDL	9.16e-06	-6.755	DLRCYEEGF	1.337e-08	-10.556	3	0.0006782	4.248	1.806e-10	-13.063	-	-	-	-	-	-	-
	HD_HAdV64	Human	Primates	54	GPTLQDLYDL	9.16e-06	-6.755	DLRCYEEGF	1.337e-08	-10.556	3	0.0006782	4.248	1.806e-10	-13.063	-	-	-	-	-	-	-
	HD_HAdV65	Human	Primates	54	GPTLQDLYDL	9.16e-06	-6.755	DLRCYEEGF	1.337e-08	-10.556	3	0.0006782	4.248	1.806e-10	-13.063	-	-	-	-	-	-	-
	HD_HAdV67	Human	Primates	54	GPTLQDLYDL	9.16e-06	-6.755	DLRCYEEGF	1.337e-08	-10.556	3	0.0006782	4.248	1.806e-10	-13.063	-	-	-	-	-	-	-
	HD_HAdV8	Human	Primates	54	GPTLQDLYDL	9.16e-06	-6.755	DLRCYEEGF	1.337e-08	-10.556	3	0.0006782	4.248	1.806e-10	-13.063	-	-	-	-	-	-	-
*	HG_SAdV7	Rhesus macaque	Primates	54	NMSLHEMYDL	2.621e-08	-10.165	DLFCYEDGF	7.094e-09	-10.925	3	0.0006782	4.248	2.741e-13	-16.842	6.56	4.15	0.00106	1.75e-13	0.000962	1.93e-13	45.89
*	CA_CAdV1	Domestic dog	Carnivora	56	PPSLHDLFDL	5.561e-08	-9.727	MLLCLEEMP	1.539e-08	-10.474	3	0.0007147	4.218	1.197e-12	-15.983	5.81	4.11	0.00107	7.99e-13	0.000977	8.76e-13	52.4
*	BtB_BtAdV2	Common bat	Chiroptera	57	VVTLHELFDI	8.969e-10	-12.13	MLLCLEEMP	1.539e-08	-10.474	3	0.0007321	4.204	1.886e-14	-18.4	4.8	4.02	0.00105	1.31e-14	0.000975	1.42e-14	64.22
*	CA_CAdV2	Domestic dog	Carnivora	57	PPTLHDLFDV	9.437e-08	-9.419	MLLCLEEMP	1.539e-08	-10.474	3	0.0007321	4.204	1.984e-12	-15.689	8.36	4.2	0.000955	1.52e-12	0.000998	1.45e-12	34.79
	HA_HAdV12	Human	Primates	58	VPSLYELYDL	5.153e-06	-7.09	DLLCYEMGF	1.028e-08	-10.709	3	0.0007488	4.19	7.074e-11	-13.608	-	-	-	-	-	-	-
*	HA_HAdV31	Human	Primates	58	VPSLHELYDI	2.051e-07	-8.967	DLLCYEAAF	8.069e-09	-10.85	3	0.0007488	4.19	2.21e-12	-15.626	7.13	4.16	0.00102	1.63e-12	0.001	1.65e-12	41.82
	HA_HAdV61	Human	Primates	58	VPSLHELYDI	2.051e-07	-8.967	DLLCYEAAF	8.069e-09	-10.85	3	0.0007488	4.19	2.21e-12	-15.626	-	-	-	-	-	-	-
*	SB_SAdV49	Crab eating macaque	Primates	59	NLSLHDLYDI	1.866e-07	-9.022	DLYCHEDGF	1.263e-08	-10.589	3	0.000765	4.178	3.082e-12	-15.433	9.85	4.13	0.000842	2.8e-12	0.00101	2.34e-12	28.47
	SB_SAdV50	Crab eating macaque	Primates	59	NLSLHDLYDI	1.866e-07	-9.022	DLYCHEDGF	1.263e-08	-10.589	3	0.000765	4.178	3.082e-12	-15.433	-	-	-	-	-	-	-
	HE_ChAdVY25	Chimpanzee	Primates	60	APSLHDLYDL	6.242e-07	-8.319	DLRCYEECL	2.784e-08	-10.129	3	0.0007805	4.166	2.226e-11	-14.282	-	-	-	-	-	-	-
	HE_SAdV26	Chimpanzee	Primates	60	APSLHDLYDL	6.242e-07	-8.319	DLRCYEECL	2.784e-08	-10.129	3	0.0007805	4.166	2.226e-11	-14.282	-	-	-	-	-	-	-
	HE_HAdV4	Human	Primates	60	TPSLHDLYDL	8.474e-07	-8.141	DLRCYEECL	2.784e-08	-10.129	3	0.0007805	4.166	3.022e-11	-14.104	-	-	-	-	-	-	-
*	HE_SAdV25	Chimpanzee	Primates	60	TPSLHDLYDL	8.474e-07	-8.141	DLRCYEECL	2.784e-08	-10.129	3	0.0007805	4.166	3.022e-11	-14.104	6.3	4.16	0.00104	2.26e-11	0.00102	2.32e-11	47.98
*	HC_SAdV43	Western gorilla	Primates	61	PPTLHELYDL	1.19e-07	-9.284	DLTCHEPGF	9.586e-08	-9.409	3	0.0007955	4.155	1.434e-11	-14.538	3.73	4.2	0.000968	1.18e-11	0.00102	1.11e-11	83.48
	HC_SAdV45	Western gorilla	Primates	61	PPTLHELYDL	1.19e-07	-9.284	DLTCHEPGF	9.586e-08	-9.409	3	0.0007955	4.155	1.434e-11	-14.538	-	-	-	-	-	-	-
*	HE_SAdV22	Chimpanzee	Primates	61	APSLYDLYDL	2.018e-05	-6.295	DLRCYEECL	2.784e-08	-10.129	3	0.0007955	4.155	7.063e-10	-12.269	5.99	4.12	0.00105	5.35e-10	0.00102	5.52e-10	50.7
	HE_SAdV23	Chimpanzee	Primates	61	APSLYDLYDL	2.018e-05	-6.295	DLRCYEECL	2.784e-08	-10.129	3	0.0007955	4.155	7.063e-10	-12.269	-	-	-	-	-	-	-
	HE_SAdV24	Chimpanzee	Primates	61	APSLYDLYDL	2.018e-05	-6.295	DLRCYEECL	2.784e-08	-10.129	3	0.0007955	4.155	7.063e-10	-12.269	-	-	-	-	-	-	-
	HE_SAdV30	Chimpanzee	Primates	61	APSLYDLYDL	2.018e-05	-6.295	DLRCYEECL	2.784e-08	-10.129	3	0.0007955	4.155	7.063e-10	-12.269	-	-	-	-	-	-	-
	HE_SAdV36	Chimpanzee	Primates	61	APSLYDLYDL	2.018e-05	-6.295	DLRCYEECL	2.784e-08	-10.129	3	0.0007955	4.155	7.063e-10	-12.269	-	-	-	-	-	-	-
	HE_SAdV37	Chimpanzee	Primates	61	APSLYDLYDL	2.018e-05	-6.295	DLRCYEECL	2.784e-08	-10.129	3	0.0007955	4.155	7.063e-10	-12.269	-	-	-	-	-	-	-
	HE_SAdV38	Chimpanzee	Primates	61	APSLYDLYDL	2.018e-05	-6.295	DLRCYEECL	2.784e-08	-10.129	3	0.0007955	4.155	7.063e-10	-12.269	-	-	-	-	-	-	-
	HE_SAdV39	Chimpanzee	Primates	61	APSLYDLYDL	2.018e-05	-6.295	DLRCYEECL	2.784e-08	-10.129	3	0.0007955	4.155	7.063e-10	-12.269	-	-	-	-	-	-	-
*	HB_HAdV11	Human	Primates	62	PPTLQELYDL	2.642e-06	-7.479	DLHCYEDGF	3.54e-08	-9.989	3	0.0008099	4.145	1.155e-10	-13.323	5.82	4.09	0.00105	8.89e-11	0.00102	9.16e-11	52.3
	HB_HAdV14	Human	Primates	62	PPTLQELYDL	2.642e-06	-7.479	DLHCYEDGF	3.54e-08	-9.989	3	0.0008099	4.145	1.155e-10	-13.323	-	-	-	-	-	-	-
	HB_HAdV34	Human	Primates	62	PPTLQELYDL	2.642e-06	-7.479	DLHCYEDGF	3.54e-08	-9.989	3	0.0008099	4.145	1.155e-10	-13.323	-	-	-	-	-	-	-
	HB_HAdV35	Human	Primates	62	PPTLQELYDL	2.642e-06	-7.479	DLHCYEDGF	3.54e-08	-9.989	3	0.0008099	4.145	1.155e-10	-13.323	-	-	-	-	-	-	-
	HB_HAdV55	Human	Primates	62	PPTLQELYDL	2.642e-06	-7.479	DLHCYEDGF	3.54e-08	-9.989	3	0.0008099	4.145	1.155e-10	-13.323	-	-	-	-	-	-	-
	HB_HAdV16	Human	Primates	62	PPTLHDLYDL	1.822e-07	-9.036	DLRCYEEGF	1.337e-08	-10.556	3	0.0008099	4.145	3.008e-12	-15.447	-	-	-	-	-	-	-
	HB_HAdV21	Human	Primates	62	PPTLHDLYDL	1.822e-07	-9.036	DLRCYEEGF	1.337e-08	-10.556	3	0.0008099	4.145	3.008e-12	-15.447	-	-	-	-	-	-	-
	HB_HAdV3	Human	Primates	62	PPTLHDLYDL	1.822e-07	-9.036	DLRCYEEGF	1.337e-08	-10.556	3	0.0008099	4.145	3.008e-12	-15.447	-	-	-	-	-	-	-
	HB_HAdV50	Human	Primates	62	PPTLHDLYDL	1.822e-07	-9.036	DLRCYEEGF	1.337e-08	-10.556	3	0.0008099	4.145	3.008e-12	-15.447	-	-	-	-	-	-	-
	HB_HAdV7	Human	Primates	62	PPTLHDLYDL	1.822e-07	-9.036	DLRCYEEGF	1.337e-08	-10.556	3	0.0008099	4.145	3.008e-12	-15.447	-	-	-	-	-	-	-
	HB_SAdV21	Chimpanzee	Primates	62	PPTLHELYDL	1.19e-07	-9.284	DLYCYEEGF	7.155e-09	-10.92	3	0.0008099	4.145	1.051e-12	-16.059	-	-	-	-	-	-	-
*	HB_SAdV27	Chimpanzee	Primates	62	PPTLHELYDL	1.19e-07	-9.284	DLHCYEEGF	3.002e-08	-10.085	3	0.0008099	4.145	4.411e-12	-15.224	6.91	4.11	0.001	3.57e-12	0.00102	3.49e-12	43.31
	HB_SAdV28	Chimpanzee	Primates	62	PPTLHELYDL	1.19e-07	-9.284	DLHCYEEGF	3.002e-08	-10.085	3	0.0008099	4.145	4.411e-12	-15.224	-	-	-	-	-	-	-
	HB_SAdV29	Chimpanzee	Primates	62	PPTLHELYDL	1.19e-07	-9.284	DLHCYEEGF	3.002e-08	-10.085	3	0.0008099	4.145	4.411e-12	-15.224	-	-	-	-	-	-	-
	HB_SAdV35	Chimpanzee	Primates	62	PPTLHELYDL	1.19e-07	-9.284	DLHCYEEGF	3.002e-08	-10.085	3	0.0008099	4.145	4.411e-12	-15.224	-	-	-	-	-	-	-
	HB_SAdV41	Western gorilla	Primates	62	PPTLHELYDL	1.19e-07	-9.284	DLHCYEEGF	3.002e-08	-10.085	3	0.0008099	4.145	4.411e-12	-15.224	-	-	-	-	-	-	-
	HB_SAdV46	Western gorilla	Primates	62	PPTLHELYDL	1.19e-07	-9.284	DLHCYEEGF	3.002e-08	-10.085	3	0.0008099	4.145	4.411e-12	-15.224	-	-	-	-	-	-	-
	HB_SAdV47	Western gorilla	Primates	62	PPTLHELYDL	1.19e-07	-9.284	DLHCYEEGF	3.002e-08	-10.085	3	0.0008099	4.145	4.411e-12	-15.224	-	-	-	-	-	-	-
	HB_SAdV32	Chimpanzee	Primates	62	PPTLHELYDL	1.19e-07	-9.284	DLRCYEEGF	1.337e-08	-10.556	3	0.0008099	4.145	1.964e-12	-15.695	-	-	-	-	-	-	-
	HB_SAdV33	Chimpanzee	Primates	62	PPTLHELYDL	1.19e-07	-9.284	DLRCYEEGF	1.337e-08	-10.556	3	0.0008099	4.145	1.964e-12	-15.695	-	-	-	-	-	-	-
	HC_SAdV31	Chimpanzee	Primates	67	APTLHELYDL	1.227e-07	-9.266	DLTCNESGF	1.13e-07	-9.313	3	0.0008736	4.101	1.588e-11	-14.478	-	-	-	-	-	-	-
*	HC_SAdV34	Chimpanzee	Primates	67	PPTLHELYDL	1.19e-07	-9.284	DLTCNESGF	1.13e-07	-9.313	3	0.0008736	4.101	1.54e-11	-14.496	6.19	4.26	0.00101	1.33e-11	0.00105	1.28e-11	48.92
	HC_SAdV40	Chimpanzee	Primates	67	PPTLHELYDL	1.19e-07	-9.284	DLTCNESGF	1.13e-07	-9.313	3	0.0008736	4.101	1.54e-11	-14.496	-	-	-	-	-	-	-
	HC_SAdV42	Bonobo	Primates	67	PPTLHELYDL	1.19e-07	-9.284	DLTCNESGF	1.13e-07	-9.313	3	0.0008736	4.101	1.54e-11	-14.496	-	-	-	-	-	-	-
	HC_SAdV44	Bonobo	Primates	67	PPTLHELYDL	1.19e-07	-9.284	DLTCNESGF	1.13e-07	-9.313	3	0.0008736	4.101	1.54e-11	-14.496	-	-	-	-	-	-	-
*	EA_EAdV1	Horse	Primates	68	PASLHDLFDI	3.455e-08	-10.004	MLRCLEEMP	2.931e-08	-10.099	3	0.0008847	4.093	1.145e-12	-16.01	9	4.14	0.000806	1.26e-12	0.00105	9.66e-13	31.84
*	HC_HAdV5	Human	Primates	71	PPTLHELYDL	1.19e-07	-9.284	DLTCHEAGF	1.05e-07	-9.356	3	0.0009152	4.074	1.365e-11	-14.566	3.63	4.16	0.00102	1.22e-11	0.00105	1.18e-11	85.85
	HC_HAdV1	Human	Primates	71	PPTLHELYDL	1.19e-07	-9.284	DLTCHEAGF	1.05e-07	-9.356	3	0.0009152	4.074	1.365e-11	-14.566	-	-	-	-	-	-	-
	HC_HAdV2	Human	Primates	71	PPTLHELYDL	1.19e-07	-9.284	DLTCHEAGF	1.05e-07	-9.356	3	0.0009152	4.074	1.365e-11	-14.566	-	-	-	-	-	-	-
	HC_HAdV57	Human	Primates	71	PPTLHELYDL	1.19e-07	-9.284	DLTCHEAGF	1.05e-07	-9.356	3	0.0009152	4.074	1.365e-11	-14.566	-	-	-	-	-	-	-
	HC_HAdV6	Human	Primates	71	PPTLHELYDL	1.19e-07	-9.284	DLTCHEAGF	1.05e-07	-9.356	3	0.0009152	4.074	1.365e-11	-14.566	-	-	-	-	-	-	-
*	HA_HAdV18	Human	Primates	75	TPSLYELYDI	2.304e-05	-6.218	DLLCYETGF	1.118e-08	-10.66	3	0.0009494	4.052	2.713e-10	-12.826	6.7	4.18	0.000918	2.81e-10	0.00106	2.44e-10	44.83
Sequences with short linkers	OA_BAdV2	Domestic sheep	Artiodactyla	27	PLTLQDLVEL	0.008066	-2.807	LLGCDEVVD	5.207e-06	-7.083	3	6.68e-05	5.598	0.0006288	-4.292
	PC_PAdV5	Wild boar	Artiodactyla	28	PPCLQDLIDL	4.246e-05	-5.862	DLFCDEILD	2.122e-08	-10.287	3	8.363e-05	5.467	1.077e-08	-10.682
	BA_BAdV1	Cow	Artiodactyla	28	PLSLQDLIEI	0.01179	-2.586	LLHCEETAA	1.036e-06	-8.023	3	8.363e-05	5.467	0.0001461	-5.142
Representative sequences (unique linear motifs sequence and linker length combinations) are higlighted in grey
* Sequences used in all atom simulations
	BB_BAdV3	Cow	Artiodactyla	-	NO	-	-	NO	-	-	-	-	-	-
	PA_PAdV3	Wild boar	Artiodactyla	-	NO	-	-	NO	-	-	-	-	-	-
	MA_MAdV1	House mouse	Rodentia	-	NO	-	-	DLRCYEQLS	2.60922e-07	-8.826	-	-	-	-
	MB_MAdV2	House mouse	Rodentia	-	NO	-	-	DLTCYESRL	7.82785e-08	-9.527	-	-	-	-
	MC_MAdV3	Striped field mouse	Rodentia	-	NO	-	-	DLRCHEEMP	5.43894e-08	-9.739	-	-	-	-
	TSA_TSAdV1	Northern treeshrew	Scandentia	-	NO	-	-	NO	-	-	-	-	-	-

### Sheet: Sheet 2 KDs Statistics
	E2F (110)	E2F (107)	E2F (24)	LxCxE (110)	LxCxE (107)	LxCxE (24)	E1A WLC (107)	E1A WLC (110)	E1A WLC (24)	E1A GC (24)	E1A SIM (24)
E2F (110)	-	0.9545	0.044	p* < 1e-5	p* < 1e-5	p* < 1e-5	p* < 1e-5	p* < 1e-5	p* < 1e-5	p* < 1e-5	p* < 1e-5
E2F (107)	-	-	0.044	p* < 1e-5	p* < 1e-5	p* < 1e-5	p* < 1e-5	p* < 1e-5	p* < 1e-5	p* < 1e-5	p* < 1e-5
E2F (24)	-	-	-	p* < 1e-5	p* < 1e-5	p* < 1e-5	p* < 1e-5	p* < 1e-5	p* < 1e-5	p* < 1e-5	p* < 1e-5
LxCxE (110)	-	-	-	-	0.9545	0.9545	p* < 1e-5	p* < 1e-5	p* < 1e-5	p* < 1e-5	p* < 1e-5
LxCxE (107)	-	-	-	-	-	0.9545	p* < 1e-5	p* < 1e-5	p* < 1e-5	p* < 1e-5	p* < 1e-5
LxCxE (24)	-	-	-	-	-	-	p* < 1e-5	p* < 1e-5	p* < 1e-5	p* < 1e-5	p* < 1e-5
E1A WLC (107)	-	-	-	-	-	-	-	0.9545	0.079	0.0128	0.015
E1A WLC (110)	-	-	-	-	-	-	-	-	0.1341	0.044	0.044
E1A WLC (24)	-	-	-	-	-	-	-	-	-	0.9545	0.9545
E1A GC (24)	-	-	-	-	-	-	-	-	-	-	0.9545
E1A SIM (24)	-	-	-	-	-	-	-	-	-	-	-
The significant p-values are highlighted in green

### Sheet: Sheet 3 KDs CI 99%
	Lower End Point	Upper End Point
E2F (110)	8.78066e-07	2.97543e-06		Lower End Point is higher than the binding affinity of E2F2 (1E-9)
E2F (107)	7.71901e-07	2.33493e-06
E2F (24)	9.79211e-08	1.02913e-06
LxCxE (110)	1.85948e-08	3.07113e-08
LxCxE (107)	1.81415e-08	2.7e-08
LxCxE (24)	1.55897e-08	4.11851e-08
E1A WLC (110)	2.72697e-11	1.11654e-10		Upper End Point is lower than the binding affinity of E2F2 (1E-9)
E1A WLC (107)	2.5292e-11	6.86483e-11
E1A WLC (24)	3.46677e-12	4.11757e-11
E1A GC (24)	2.59859e-12	3.01703e-11
E1A SIM (24)	2.45992e-12	2.87157e-11

### Sheet: Sheet 4 Ceff Statistics
	Ceff WLC (110)	Ceff WLC (24)	Ceff GC (24)	Ceff SIM (24)
Ceff WLC (110)	-	0.915	p* < 1e-5	p* < 1e-5
Ceff WLC (24)	-	-	p* < 1e-5	p* < 1e-5
Ceff GC (24)	-	-	-	0.1294
Ceff SIM (24)	-	-	-	-

### Sheet: Sheet 5 Lp Statistics
	Lp WLC (110)	Lp GC (24)	Lp SIM (24)
Lp WLC (110)	-	p* < 1e-5	p* < 1e-5
Lp GC (24)	-	-	p* < 1e-5
Lp SIM (24)	-	-	-

### Sheet: Sheet 6 E2F FoldX Matrix
E1A	ALA	ARG	ASN	ASP	CYS	GLN	GLU	GLY	HIS	ILE	LEU	LYS	MET	PHE	PRO	SER	THR	TRP	TYR	VAL
P	0.018	1.288	0.235	1.245	0.199	0.574	1.352	0.476	0.369	-0.868	-0.209	0.787	-0.925	-1.04	0	-0.285	0.196	-0.863	-0.429	-0.529
P	-0.424	-1.532	-0.402	0.614	-0.294	-0.667	-0.626	0.179	0.467	-1.001	-1.067	-0.774	-1.312	-2.322	0	-0.469	-0.469	-1.034	-2.303	-1.074
T	0.229	0.232	-0.027	0.885	-0.128	0.491	0.127	0.531	0.147	-0.614	-0.859	0.351	-0.024	-1.326	0.3	0.699	0	0.518	-0.385	-0.853
L	3.305	0.219	3.854	4.715	2.999	2.812	3.946	4.065	0.64	0.555	0	1.266	-0.472	0.997	5.99	4.061	3.546	2.558	6.482	1.866
H	1.741	1.261	1.038	2.659	1.512	1.805	2.502	1.936	0	1.365	0.578	1.3	0.024	-0.521	3.708	2.117	1.337	1.086	2.024	1.955
E	0.049	-0.355	0.052	0.248	-0.281	-0.046	0	0.489	-0.178	-0.121	-1.204	-0.801	-1.45	-1.065	1.746	0.379	0.093	-1.39	-0.687	-0.202
L	1.516	-0.637	1.135	2.455	1.42	0.938	2.478	2.172	-0.016	0.637	0	-0.044	-0.503	-1.412	5.34	1.926	1.938	-2.646	-0.85	1.439
Y	3.117	2.925	1.603	3.63	2.799	2.239	3.595	3.435	1.35	1.497	1.716	2.351	1.275	-1.39	7.276	2.709	2.586	0.272	0	2.122
D	4.368	4.905	2.861	0	3.37	3.766	3.369	4.134	4.786	3.835	3.529	4.628	3.199	4.389	5.772	4.763	4.256	4.066	4.479	4.31
L	1.297	1.198	1.479	1.67	1.231	2.352	2.227	1.363	0.833	0.147	0	0.905	-0.331	-0.976	5.876	1.93	2.072	0.956	-0.482	1.007
The matrix is normalized to the peptide bound to Rb. Values equal to zero are highlighted in green and the sequence for each motif is indicated in the first column.

### Sheet: Sheet 7 LxCxE FoldX Matrix
E1A	ALA	ARG	ASN	ASP	CYS	GLN	GLU	GLY	HIS	ILE	LEU	LYS	MET	PHE	PRO	SER	THR	TRP	TYR	VAL
D	0.115	0.247	0.338	0	0.103	0.107	0.031	0.138	0.264	0.2	0.288	0.186	-0.153	0.328	0.176	0.216	0.113	0.231	0.271	0.134
L	3.795	4.291	3.353	4.893	3.114	3.07	4.414	5.651	5.688	2.116	0	3.478	0.739	0.624	3.044	5.023	3.56	3.081	5.339	3.285
T	-0.046	-0.731	0.148	0.453	-0.107	-0.358	-0.292	0.205	-0.26	-0.99	-1.106	-0.935	-1.147	-1.196	0.11	0.455	0	-0.935	-1.095	-0.595
C	-0.134	9.308	2.047	1.332	0	5.187	4.146	1.514	9.961	10.86	6.883	9.403	1.59	18.69	4.271	1.559	1.562	25.611	21.932	0.3
H	-0.213	-0.071	0.024	-0.342	-0.199	-0.035	-0.298	-0.189	0	-0.18	-0.207	-0.175	-0.36	-0.237	-0.145	-0.239	-0.216	-0.353	-0.235	-0.196
E	3.292	3.502	3.404	2.987	2.797	2.733	0	3.948	3.398	1.187	0.877	2.998	1.429	2.704	4.427	3.627	2.554	2.524	4.227	1.834
A	0	0.137	0.001	-0.138	0.013	0.103	-0.234	0.03	0.025	0.04	0.029	0.037	-0.012	0.038	-0.053	0.019	0.037	0.052	0.176	0.038
G	-0.153	-0.226	-0.532	0.015	0.156	0.105	0.378	0	0.22	-0.012	-1.087	-0.328	-0.698	0.068	-0.525	0.097	-0.266	0.094	0.074	0.43
F	1.719	2.113	2.662	1.654	1.769	2.139	1.273	2.36	1.958	-0.018	0.271	1.842	-0.939	0	1.28	2.48	1.809	1.086	1.317	1.074
The matrix is normalized to the peptide bound to Rb. Values equal to zero are highlighted in green and the sequence for each motif is indicated in the first column.
